# Metagenomics and stable isotope probing offer insights into metabolism of polycyclic aromatic hydrocarbons degraders in chronically polluted seawater

**DOI:** 10.1101/777730

**Authors:** Ella T. Sieradzki, Michael Morando, Jed A. Fuhrman

**Affiliations:** Department of Biological Sciences, University of Southern California, CA, USA

## Abstract

Bacterial biodegradation is a significant contributor to remineralization of polycyclic aromatic hydrocarbons (PAHs): toxic and recalcitrant components of crude oil as well as byproducts of partial combustion chronically introduced into seawater via atmospheric deposition. The Deepwater Horizon oil spill demonstrated the speed at which a seed PAH-degrading community maintained by low chronic inputs can respond to an acute pollution. We investigated the diversity and functional potential of a similar seed community in the Port of Los Angeles, a chronically polluted site, using stable isotope probing with naphthalene, deep-sequenced metagenomes and carbon incorporation rate measurements at the port and in two sites further into the San Pedro Channel. We show a switch in the composition of the PAH degrading community from diverse early-responding generalists to late-blooming specialized degraders. This switch demonstrates the ability of the local seed community of degraders at the Port of LA to incorporate carbon from PAHs independently of a labile-hydrocarbon degrading succession. We were able to directly show that assembled genomes belonged to naphthalene degraders by matching their 16S-rRNA gene with experimental stable isotope probing data. Surprisingly, we did not find a full PAH degradation pathway in any of those genomes and even when combining genes from the entire microbial community. We use metabolic pathways identified in those genomes to generate metagenomic-based recommendations for future optimization of PAHs bioremediation.
