## Supplementary Table 3 for "Metagenomics and stable isotope probing offer insights into metabolism of polycyclic aromatic hydrocarbons degraders in chronically polluted seawater"

### Sheet: bins_summary
MAG name	Length (bp)	# contigs	N50	GC_content	Completion (%)	Redundancy (%)	Anvio taxonomy	GTDB-Tk pplacer taxonomy	GToTree taxonomy	16S-rRNA taxonomy
Bin_1_2_1	1672180	115	20187	42.2418	81.295	5.7554	Coraliomargarita	d__Bacteria;p__Verrucomicrobiota;c__Verrucomicrobiae;o__Opitutales;f__MB11C04;g__MB11C04;s__	Coraliomargarita
Bin_10_2_1	2065881	121	22509	54.529	86.3309	7.91367	Unknown_Rhodobacteraceae	d__Bacteria;p__Proteobacteria;c__Alphaproteobacteria;o__Rhodobacterales;f__Rhodobacteraceae;g__Planktomarina;s__	Rhodobacteraceae
Bin_14_1	2176644	190	12980	52.8093	89.9281	5.7554	Halioglobus	d__Bacteria;p__Proteobacteria;c__Gammaproteobacteria;o__Pseudomonadales;f__Halieaceae;g__Luminiphilus;s__	Halioglobus
Bin_15_1_1	1581008	123	16114	44.3504	82.0144	8.63309	Unknown	d__Bacteria;p__Proteobacteria;c__Gammaproteobacteria;o__Burkholderiales;f__SG8-40;g__UBA3031;s__	Chromatialles
Bin_15_3	1950185	92	29918	44.4766	97.1223	5.7554	Unknown	d__Bacteria;p__Proteobacteria;c__Gammaproteobacteria;o__Burkholderiales;f__SG8-40;g__UBA3031;s__	Chromatialles
Bin_19_1	2545896	236	11500	44.7052	92.8058	5.7554	Unknown	d__Bacteria;p__Verrucomicrobiota;c__Verrucomicrobiae;o__Opitutales;f__MB11C04;g__MB11C04;s__	Coraliomargarita
Bin_20_1_1	1941566	111	24872	53.8578	86.3309	7.91367	Unknown	d__Bacteria;p__Proteobacteria;c__Alphaproteobacteria;o__Parvibaculales;f__RS24;g__UBA8337;s__	Rhizobiales
Bin_25_3	1810093	65	37281	45.0607	88.4892	2.8777	Owenweeksia	d__Bacteria;p__Bacteroidota;c__Bacteroidia;o__Flavobacteriales;f__Cryomorphaceae;g__UBA10364;s__	Owenweeksia
Bin_27_2	2240774	96	33483	50.7733	100	7.19424	Unknown	d__Bacteria;p__Proteobacteria;c__Gammaproteobacteria;o__Pseudomonadales;f__Litoricolaceae;g__Litoricola;s__	Gammaproteobacteria	Litoricola
Bin_29_1	1574287	144	12220	41.0961	79.1367	5.7554	Unknown	d__Bacteria;p__Bacteroidota;c__Bacteroidia;o__Flavobacteriales;f__Cryomorphaceae;g__UBA10364;s__	Owenweeksia
Bin_3_1	1649587	61	39188	48.453	90.6475	2.8777	Candidatus Puniceispirillum	d__Bacteria;p__Proteobacteria;c__Alphaproteobacteria;o__Puniceispirillales;f__Puniceispirillaceae;g__;s__	Puniceispirillum	Puniceispirillum
Bin_3_4	1896840	132	19504	52.7623	75.5396	2.8777	Candidatus Puniceispirillum	d__Bacteria;p__Proteobacteria;c__Alphaproteobacteria;o__Puniceispirillales;f__Puniceispirillaceae;g__Puniceispirillum;s__	Puniceispirillum
Bin_39_1	3193145	124	31848	58.16	91.3669	5.03597	Unknown	d__Bacteria;p__Proteobacteria;c__Alphaproteobacteria;o__Defluviicoccales;f__UBA830;g__;s__	Rhodospirillaceae
Bin_4_4	2978420	125	33686	54.4775	97.1223	1.43885	Unknown	d__Bacteria;p__Proteobacteria;c__Gammaproteobacteria;o__Pseudomonadales;f__HTCC2089;g__UBA4421;s__	Pseudohongiella
Bin_42_1	2401941	9	2034668	41.8739	99.2806	2.8777	Cycloclasticus	d__Bacteria;p__Proteobacteria;c__Gammaproteobacteria;o__Methylococcales;f__Cycloclasticaceae;g__Cycloclasticus;s__	Cycloclasticus	Cycloclasticus
Bin_44_1	1898673	81	32666	43.9048	89.2086	5.7554	Owenweeksia	d__Bacteria;p__Bacteroidota;c__Bacteroidia;o__Flavobacteriales;f__Cryomorphaceae;g__UBA10364;s__	Owenweeksia
Bin_46_1	2449745	96	40809	54.8789	97.1223	5.7554	Candidatus Puniceispirillum	d__Bacteria;p__Proteobacteria;c__Alphaproteobacteria;o__Puniceispirillales;f__Puniceispirillaceae;g__;s__	Puniceispirillum
Bin_47_1	1246795	38	45922	36.7337	97.1223	0.719424	Unknown	d__Bacteria;p__Proteobacteria;c__Gammaproteobacteria;o__Pseudomonadales;f__Porticoccaceae;g__Porticoccus;s__	Cellvibrionales	Porticoccus
Bin_5_1_1	2106601	119	21360	49.1319	86.3309	7.91367	Candidatus Puniceispirillum	d__Bacteria;p__Proteobacteria;c__Alphaproteobacteria;o__Puniceispirillales;f__Puniceispirillaceae;g__Puniceispirillum;s__	Puniceispirillum
Bin_56	1621709	117	16488	44.2597	59.7122	4.31655	Owenweeksia	d__Bacteria;p__Bacteroidota;c__Bacteroidia;o__Flavobacteriales;f__Cryomorphaceae;g__UBA10364;s__	N/A
Bin_6_2	3757843	151	34018	57.0769	95.6835	4.31655	Unknown	d__Bacteria;p__Proteobacteria;c__Alphaproteobacteria;o__;f__;g__;s__	Rhodospirillaceae
Bin_6_3	2234256	23	192149	53.0399	69.7842	0	Candidatus Puniceispirillum	d__Bacteria;p__Proteobacteria;c__Alphaproteobacteria;o__Puniceispirillales;f__Puniceispirillaceae;g__;s__	Puniceispirillum
Bin_8_1_1	3602553	133	41447	53.1995	94.2446	7.19424	Unknown	d__Bacteria;p__Proteobacteria;c__Gammaproteobacteria;o__Pseudomonadales;f__HTCC2089;g__UBA9926;s__	Pseudohongiella
Bin_8_2	4251591	84	76895	51.2268	94.2446	7.91367	Unknown	d__Bacteria;p__Proteobacteria;c__Gammaproteobacteria;o__Pseudomonadales;f__HTCC2089;g__UBA9659;s__	Pseudohongiella
Bin_9_1_1	1825129	96	27866	36.9305	87.0504	5.03597	Unknown_Rhodobacteraceae	d__Bacteria;p__Proteobacteria;c__Alphaproteobacteria;o__Rhodobacterales;f__Rhodobacteraceae;g__Amylibacter_A;s__	Rhodobacteraceae
POLA0515-13_bin_1	2261710	27	125303	50.7625	68.3453	0.719424	Unknown	d__Bacteria;p__Proteobacteria;c__Gammaproteobacteria;o__Pseudomonadales;f__Porticoccaceae;g__HTCC2207;s__	Cellvibrionales	SAR92
POLA0515-13_bin_10	2244563	184	14085	55.0606	56.1151	2.15827	Unknown	d__Bacteria;p__Proteobacteria;c__Alphaproteobacteria;o__Rhodobacterales;f__Rhodobacteraceae;g__Planktomarina;s__	Rhodobacteraceae
POLA0515-13_bin_11	4332174	205	29272	52.3759	95.6835	4.31655	Unknown	d__Bacteria;p__Proteobacteria;c__Alphaproteobacteria;o__Rhodobacterales;f__Rhodobacteraceae;g__HIMB11;s__	Rhodobacteraceae
POLA0515-13_bin_12	2321808	77	40772	47.212	89.2086	0.719424	Unknown	d__Bacteria;p__Proteobacteria;c__Gammaproteobacteria;o__Pseudomonadales;f__Porticoccaceae;g__HTCC2207;s__	Cellvibrionales
POLA0515-13_bin_15	2397444	69	56693	49.9665	89.2086	2.8777	Unknown	d__Bacteria;p__Proteobacteria;c__Alphaproteobacteria;o__Rhodobacterales;f__Rhodobacteraceae;g__HIMB11;s__	Rhodobacteraceae
POLA0515-13_bin_16	2704662	86	44341	40.1456	98.5612	3.59712	Unknown	d__Bacteria;p__Bacteroidota;c__Bacteroidia;o__Flavobacteriales;f__1G12;g__;s__	Flavobacteria
POLA0515-13_bin_23	1958622	131	18241	41.2744	96.4029	0	Candidatus Cyclonatronum	d__Bacteria;p__Bacteroidota;c__Rhodothermia;o__Balneolales;f__Balneolaceae;g__UBA1275;s__	Rhodothermus
POLA0515-13_bin_27	2802862	221	15102	51.5815	92.8058	10.0719	Unknown	d__Bacteria;p__Proteobacteria;c__Gammaproteobacteria;o__Pseudomonadales;f__HTCC2089;g__UBA9926;s__	Pseudohongiella
POLA0515-13_bin_34	3537058	118	43234	36.1647	91.3669	3.59712	Colwellia	d__Bacteria;p__Proteobacteria;c__Gammaproteobacteria;o__Enterobacterales;f__Alteromonadaceae;g__Colwellia;s__	Colwellia	Colwellia
POLA0515-13_bin_38	1968106	161	13162	38.8377	82.0144	1.43885	Glaciecola	d__Bacteria;p__Bacteroidota;c__Bacteroidia;o__Flavobacteriales;f__Crocinitomicaceae;g__UBA4466;s__	Glaciecola
POLA0515-13_bin_4	3821752	273	16336	52.1079	61.1511	4.31655	Pseudohongiella	d__Bacteria;p__Proteobacteria;c__Gammaproteobacteria;o__Pseudomonadales;f__Pseudohongiellaceae;g__UBA9145;s__	Pseudohongiella	Pseudohongiella
POLA0515-13_bin_43	2389817	109	31474	52.7227	97.8417	4.31655	Halioglobus	d__Bacteria;p__Proteobacteria;c__Gammaproteobacteria;o__Pseudomonadales;f__Halieaceae;g__Luminiphilus;s__	Halioglobus
POLA0515-13_bin_44	2119832	106	27138	52.3757	82.7338	9.35252	Unknown	d__Bacteria;p__Proteobacteria;c__Gammaproteobacteria;o__Pseudomonadales;f__Porticoccaceae;g__HTCC2207;s__	Cellvibrionales
POLA0515-13_bin_6	1615071	146	11882	41.6067	87.7698	4.31655	Candidatus Puniceispirillum	d__Bacteria;p__Proteobacteria;c__Alphaproteobacteria;o__Puniceispirillales;f__Puniceispirillaceae;g__;s__	Puniceispirillum
POLA0515-13_bin_8	4266104	380	12364	48.107	83.4532	5.03597	Unknown	d__Bacteria;p__Verrucomicrobiota;c__Verrucomicrobiae;o__Pedosphaerales;f__AAA164-E04;g__AAA164-E04;s__	Verrucomicrobia
POLA0515-13_bin_9	1842536	149	13854	48.4042	93.5252	7.19424	Candidatus Puniceispirillum	d__Bacteria;p__Proteobacteria;c__Alphaproteobacteria;o__Puniceispirillales;f__UBA1172;g__;s__	Puniceispirillum
POLA0714-12_bin_12	2869958	129	31365	51.113	97.8417	1.43885	Unknown	d__Bacteria;p__Proteobacteria;c__Alphaproteobacteria;o__Rhodobacterales;f__Rhodobacteraceae;g__HIMB11;s__	Rhodobacteraceae	Rhodobacteraceae
POLA0714-12_bin_9	2466173	140	23805	40.3743	95.6835	3.59712	Unknown_Rhodobacteraceae	d__Bacteria;p__Proteobacteria;c__Alphaproteobacteria;o__Rhodobacterales;f__Rhodobacteraceae;g__HIMB11;s__	Rhodobacteraceae
