## Supplementary Table 5 for "Metagenomics and stable isotope probing offer insights into metabolism of polycyclic aromatic hydrocarbons degraders in chronically polluted seawater"

### Sheet: mean_coverage_Q2Q3
bins	CAT0113	CAT0413	CAT0712	CAT0714	CAT0714_13	CAT1012	CAT1014	CAT1014_12	CAT1014_13	POLA0113	POLA0413	POLA0515_12	POLA0515_13	POLA0712	POLA0714	POLA1012	POLA1014	POLA1014_12	POLA1014_13	SPOT0113	SPOT0413	SPOT0712	SPOT0714	SPOT0714_12	SPOT0714_13	SPOT1012	SPOT1014
Bin_10_2_1	40.3151	0.59681	0.263342	1.43601	1.63101	0	0	0	0.000571679	7.64248	0.285054	17.4559	89.0311	30.6278	19.0928	1.05574	3.04086	3.99915	1.1735	0	0.00160193	0.45771	0.822791	0.594223	0.771514	0	0.00190241
Bin_14_1	29.8342	0.990072	0.471654	8.45838	222.363	0.754307	8.01755	34.8318	114.766	1.92034	0.751384	20.164	44.1495	10.9857	14.8919	2.18537	5.96126	6.22226	2.49935	0.443782	0.392335	24.5941	11.174	255.454	251.933	0.843687	5.65591
Bin_15_1_1	0.0639733	0.000824034	0.000419941	0	0	0	0	0	0	1.70387	0.0017722	3.34633	26.5485	0.0336738	2.5393	0.000706978	2.0025	2.72231	1.42117	0	0	0	0	0	0	0	0
Bin_15_3	4.11581	0.144459	0.175142	0.00144758	0.00633364	0	0	0.000987638	0	2.88551	0.875288	6.14763	32.6861	5.45164	5.66923	0.134271	6.23692	6.62323	4.22709	0.0290722	0.0215941	0.000204614	0.00159414	0.00567747	0.0147555	0	0.0487104
Bin_19_1	0.374162	0	0.000851959	0.0855544	0.332071	0	0	0.00133778	0	1.69706	2.15005	11.145	31.5665	21.5159	2.12679	0.481317	0.00697009	0.041758	0.00440504	0.232529	0.214709	1.26942	0.098989	0.237867	0.369495	0	0
Bin_1_2_1	0.11953	0.311575	0.231984	4.73222	16.0745	0.982776	2.20827	2.62612	4.2002	0.00214507	0.00254313	8.39433	62.1188	8.728	2.9264	0.311086	2.2311	11.4691	7.06643	0	0	0.885239	5.78666	21.3092	23.9759	0.656308	2.51448
Bin_20_1_1	1.25976	0.0038391	0.00665561	0.660335	14.2838	0	0.000649495	1.22962	2.86643	0.000816179	0	10.325	51.3103	5.95401	1.68524	0	2.06277	1.09992	0.0347511	0	0	1.65304	2.28128	11.1848	16.0529	0	0.372778
Bin_25_3	4.63951	0	0	0	0	0	0	0	0	7.72709	0	6.84942	36.7515	2.27876	12.8951	0.103183	10.6704	3.86845	3.31826	0.00147819	0.00263839	0.00338942	0	5.19424e-05	0	0	0
Bin_27_2	3.17846	0	0	0.188948	0.616392	0	0.000883449	0	0.000819886	1.72523	0	31.3171	53.6326	10.9146	6.01679	1.22003	4.39983	5.13445	1.91817	0	0	0	0.417073	0.534482	0.677206	0	0.132165
Bin_29_1	2.01034	0.00154681	0	0.0764848	1.99518	0	0	0.0053178	0	0.0483652	0	4.56573	21.3774	1.58268	7.0052	0	5.42981	4.35245	5.07244	0	0	1.19251	0.251804	4.06734	3.2889	0	0
Bin_39_1	0.0170559	0	0	0	0	0	0.0141332	0.00025781	0.0238929	0.248449	0.00932173	0.179193	30.5271	0.0208843	2.37195	0.455754	1.67659	4.27344	0.812429	0	0.000510565	0	0	0.00197486	0.00099417	0	0.00424812
Bin_3_1	1.28566	0	6.79322	21.0286	23.263	7.65569	15.807	6.13525	11.8067	0.181309	0.0374328	3.14393	49.648	2.28714	8.98336	0.0139734	13.3389	7.02648	2.76554	0	0	7.18076	17.9079	14.4901	20.5076	3.67546	22.7166
Bin_3_4	0.701569	0.0465465	5.52301	10.0953	15.0585	11.6176	29.5724	7.48891	16.6262	1.05348	1.45722	2.94225	45.3404	0.796599	6.22282	0.175176	13.7445	10.6126	3.23116	0.10326	0.0984414	6.15031	11.2535	8.659	11.4374	9.20029	37.7792
Bin_42_1	0	0	0	0	0.00322995	0	0	0	0.0238658	0	0	31.909	95.3348	0.00232169	0	0	0.227557	596.545	108.498	0	0	0	0	0.00158475	0	0	0
Bin_44_1	16.0377	0.418562	0	2.77919	2.76164	0	0.00168301	0.000150978	0	16.9741	13.8199	8.58836	36.2795	9.03029	7.74029	1.69518	6.99393	1.6641	1.49497	4.04571	3.91937	7.34922	1.95267	1.37454	1.69275	0	1.1745
Bin_46_1	0	0	0.188094	11.5011	25.1355	0.543846	1.55207	0.398642	1.94912	0.0446227	0.446475	0.883382	22.8868	0	4.65158	0.0129585	8.35341	10.8752	2.34312	0.0726012	0.0736539	2.58254	14.4073	22.7581	27.4545	0.643977	3.13353
Bin_47_1	1.88659	0	0.0561904	0	0.00360853	0.755311	7.05376	29.7225	25.3847	9.49536	0.132297	23.5223	31.5468	4.64318	3.99248	0.351986	22.5234	14.512	10.5917	0.017007	0.0124995	0.00667474	0	0.00574501	0.0020374	0.425242	8.05294
Bin_4_4	13.6805	0.857887	0.54529	0.763249	11.4137	0.0687492	0.82023	3.4089	11.9546	1.09987	0.110312	9.82754	44.3628	4.53289	7.73056	1.05107	2.43793	3.35174	0.566352	0.0452122	0.0371672	1.76546	1.0504	15.6477	17.918	0.00812417	1.49916
Bin_56	2.00839	0.00207188	0	0.00473064	0.119016	0	0	0	0	3.18609	2.23688	2.2122	16.4479	2.76326	0.327197	0	0.00568024	0.000833314	0.000213808	7.04768	6.76593	5.6222	0.135555	0.398629	0.724258	0	0
Bin_5_1_1	0.00855808	0.00100205	0.00337017	0.556418	1.00082	0.00545555	0.0983462	0.0272467	0.158529	0.0024732	0.0146808	1.32096	22.5527	0.0148337	1.46506	0	1.00603	1.01957	0.209739	0	0	0.00641713	2.50732	3.16037	4.20442	0.000785095	0.109474
Bin_6_2	0.0495693	0	0	0	0	0	0	0	0	0.0100925	0	1.04913	24.4186	0.000144928	0.0337336	0	0.000504649	0.0138576	0.000326322	0	0	0	0	0	0	0	0
Bin_6_3	0.913212	0	0	0	0	0	0	0	0	0.0187856	0	1.66888	28.4317	0.0919082	0.332269	0	0.0214045	0.024179	0.00273553	0	0	0	0	0	0	0	0
Bin_8_1_1	13.6393	0	0	0	0	0	0	0	0	5.39257	0	9.75958	35.175	4.50387	3.47373	0.00296541	0.602532	0.958308	0.318888	0	0	0	0	0	0	0	0
Bin_8_2	1.16094	0	0	0	0	0	0	0	0	0.000671455	0	3.47709	20.8155	0.961168	1.33761	0	0.00523908	0.0540929	0.0467325	0	0	0	0	0	0	0	0
Bin_9_1_1	191.567	8.6493	2.73796	0.327844	0.601619	0	0	0.0191284	0.00166299	30.7331	26.8854	15.4225	30.9591	51.5315	18.2495	0.415924	1.93293	1.28318	1.36902	4.52502	4.44772	5.0072	0.0319286	0.0562464	0.134406	0	0
POLA0515-13_bin_1	14.9372	0	0	0.0132069	15.4833	0	0	0	0	0.0175532	0.00216001	12.9756	41.3275	5.29844	0.228012	0	0.00128225	0.00220436	0	0	0	0.00194046	0.0168941	5.84723	8.05619	0	0.00664413
POLA0515-13_bin_10	5.85035	0.00235928	0	0.0173372	0.0222225	0	0	0	0	2.24768	0.000255953	6.08828	26.8007	4.55831	3.9654	0.00411729	0.76377	0.984927	0.0701375	0	0	0.000146259	0.00667704	0.00915956	0.00484472	0	0
POLA0515-13_bin_11	2.41699	2.01304	1.03511	0.0145029	0.11415	0.00682903	0.00061952	0	0.00658752	1.23458	1.35183	1.14452	18.1609	0.92552	0.852265	0.00936381	0.0949069	0.249314	0.191815	0.482587	0.417419	1.48372	0.0384547	0.212746	0.154288	0.00932353	0.00285612
POLA0515-13_bin_12	0.00925727	0	0	0	0.007768	0	0	0	0	0	0	7.27838	17.9177	0	0.000987535	0	0	0	0	0	0	0	0.00055058	0.017398	0.0215092	0	0
POLA0515-13_bin_15	0.0113707	0	0	4.64568	24.6279	0	0.0210165	0.663865	0.390982	1.46645	0	11.3693	41.088	10.7079	32.7929	6.66813	16.2185	35.7203	16.5128	0	0	0	1.61471	8.86219	14.4629	0	0.0969868
POLA0515-13_bin_16	0	0	0	0	0	0	0	0	0	0	0	1.61427	14.5285	0	4.20305	0	1.91306	0.132195	0.193774	0	0	0	0	0	0	0	0
POLA0515-13_bin_23	0	4.15443	0.140176	1.70824	10.0682	0.00616582	1.94049	3.62918	4.80687	0.100628	0.00407449	3.21574	15.5987	0.924586	6.05875	0.55387	19.0564	9.38218	5.51915	0.0030337	0.000700885	1.24017	5.3187	24.1227	31.0443	0	6.66937
POLA0515-13_bin_27	0.870042	0.111059	0.0113292	0.0415813	0.0414367	0	0	0.00266219	0.0206544	1.28458	1.776	5.82653	29.0539	0.756978	13.5093	0.390623	6.06977	11.1431	3.92789	0.841484	0.758161	0.0157003	0.0163684	0.0596187	0.0654664	0	0.000780201
POLA0515-13_bin_34	0	0	0	0	0	0	0	0	0	0	0	800.74	29.228	0	0	0	0	50.9238	0	0	0	0	0	0	0	0	0
POLA0515-13_bin_38	1.04245	0.00812773	0	0	0	0	0	0	0	0.0943906	0	1.82802	13.033	2.34303	1.9195	0.000308277	0.30966	0.0284865	0.1802	0	0	0	0	0	0	0	0
POLA0515-13_bin_4	0.147721	0.0053426	0.0627711	0.0647513	0.203678	0.0386279	0.0508519	0.317212	0.470514	1.51124	0.43419	5.09516	19.5029	0.471653	8.23689	0.0370232	2.71651	3.58469	1.80783	0.185447	0.171894	0.0495084	0.0731289	0.121495	0.227844	0.0114325	0.0834577
POLA0515-13_bin_43	0.152689	0	0	0.903163	7.72917	0	0.384163	0.825237	2.77701	0.0106047	0	4.41875	15.724	0.386085	4.15925	0.000783386	3.86487	2.56661	0.81115	0	0	0	1.78711	13.5116	15.7719	0	0.530211
POLA0515-13_bin_44	24.627	0	0	0	3.38214	0	0	0	0	1.2674	0	4.61796	19.7384	2.42494	0	0.0786706	0	0	0	0	0	0	0.00368229	0.401316	0.80615	0	0
POLA0515-13_bin_6	0.0802765	0.00432895	1.32512	4.63577	4.7481	1.58823	9.04017	2.30615	3.37537	0.135126	0.219358	1.78144	15.0715	0.0472561	3.41225	0.0534559	4.27654	4.86981	3.60115	0.0102521	0.0143924	0.632785	10.1329	8.87757	11.3653	1.23854	10.3541
POLA0515-13_bin_8	0.248938	0	0	0	0	0	0	0	0	0.389359	0.0131865	2.88376	13.8274	0.430115	0.131753	0.00457853	0.275676	0.119122	2.17579	1.7068	1.6167	0	0	0	0	0	0
POLA0515-13_bin_9	0.968214	0.00183517	0	0.966105	0.997517	0.0129116	2.88574	0.458687	1.51394	0.9147	0.0614986	2.38505	26.8738	3.18796	6.48652	0.0906117	12.1735	7.37724	2.43637	0	0	0.000695911	1.74056	1.57791	2.0896	0.0112728	3.58158
POLA0714-12_bin_12	44.5728	13.4003	49.5124	26.0863	52.5797	2.09627	3.77541	4.15788	5.21995	15.1728	8.46805	32.5956	172.656	13.7926	35.207	9.21077	16.678	36.5922	19.4734	2.6589	2.47319	43.1755	22.4002	28.5291	31.2597	2.53108	3.84509
POLA0714-12_bin_9	0.471803	9.61008	81.394	28.0305	28.8061	4.71466	8.291	8.23415	5.98324	19.1649	40.6208	0.466428	0.825266	1.83054	31.1837	2.04701	7.51516	8.401	7.79475	10.8639	10.3704	19.5167	25.3198	24.5953	34.1138	1.4251	9.4542
